# Target enrichment improves phylogenetic resolution in the genus *Zanthoxylum* (Rutaceae) and indicates both incomplete lineage sorting and hybridization events

**DOI:** 10.1101/2021.04.12.439519

**Authors:** Niklas Reichelt, Jun Wen, Claudia Pätzold, Marc S Appelhans

## Abstract

**Background and aims:** *Zanthoxylum* L. is the only pantropical genus within Rutaceae, with a few species native to temperate eastern Asia and North America. Efforts using Sanger sequencing failed to resolve the backbone phylogeny of *Zanthoxylum*. In this study, we employed target enrichment high-throughput sequencing to improve resolution. Gene trees were examined for concordance and sectional classifications of *Zanthoxylum* were evaluated. Off-target reads were investigated to identify putative single-copy markers for bait refinement, and low-copy markers for evidence of putative hybridization events.

**Methods:** We developed a custom bait set for target enrichment of 745 exons in *Zanthoxylum* and applied it to 45 *Zanthoxylum* species and one *Tetradium* species as the outgroup. Illumina reads were processed via the HybPhyloMaker pipeline. Phylogenetic inferences were conducted using coalescent and concatenated methods. Concordance was assessed using quartet sampling. Off-target reads were assembled and putative single- and low-copy genes were extracted. Additional phylogenetic analyses were performed based on these alignments.

**Key results:** Four major clades are supported within *Zanthoxylum*: the African clade, the *Z. asiaticum* clade, the Asian-Pacific-Australian clade, and the American-eastern Asian clade. While overall support has improved, regions of conflict are similar to those previously observed. Gene tree discordances indicate a hybridization event in the ancestor of the Hawaiian lineage, and incomplete lineage sorting for the American backbone. Off-target putative single-copy genes largely confirm on-target results, and putative low-copy genes provide additional evidence for hybridization in the Hawaiian lineage. Only two of the five sections of *Zanthoxylum* are resolved as monophyletic.

**Conclusion:** Target enrichment is suitable to assess phylogenetic relationships in *Zanthoxylum*. Our phylogenetic analyses reveal that current sectional classifications need revision. Quartet tree concordance indicates several instances of reticulate evolution. Off-target reads are proven useful to identify additional phylogenetically informative regions for bait refinement or gene tree based approaches.
