## Supplemental Table S1 for "Target enrichment improves phylogenetic resolution in the genus *Zanthoxylum* (Rutaceae) and indicates both incomplete lineage sorting and hybridization events"

### Sheet: Supplemental data Tab. S1
Supplemental data Tab. S1. Accessions of Zanthoxylum and closely related genera used for the bait design.
Genus	Species	Accession	Specimen
Zanthoxylum	bungeanum	SRX2678603
Zanthoxylum	bungeanum	SRX2426381
Phellodendron	amurense	SRX329530
Melicope	ternata	submitted	Appelhans MA487 (GOET)
Melicope	triphylla	submitted	Appelhans MA394 (GOET)
Zanthoxylum	americanum	submitted	Appelhans MA542 (GOET)
Zanthoxylum	simulans	submitted	Appelhans MA706 (GOET)
