## Supplemental Table S2 for "Target enrichment improves phylogenetic resolution in the genus *Zanthoxylum* (Rutaceae) and indicates both incomplete lineage sorting and hybridization events"

### Sheet: Supplemental data Tab. S2
Supplemental data Tab. S2. Illumina Sequencing output information.
Species	Raw Reads	Trimmed Reads	Deduplicated Reads	Baits: mapped reads	Baits: mapped reads (% deduplicated reads)	non-targeted reads	non-targeted reads (%)
T. spec	9564874	7845600	6480582	3226526	49.79	3254056	50.2124
Z. acuminatum ssp. Juniperinum 1 - Ortiz 1735	11574220	9665288	5451616	2510031	46.04	2941585	53.958
Z. acuminatum ssp. juniperinum 2 - Torres-Diaz 1033	21585246	17750990	13038072	6705718	51.43	6332354	48.5682
Z. ailanthoides	6675914	5499679	4401905	1981053	45	2420852	54.9956
Z. americanum	9051932	7430071	5696783	3183422	55.88	2513361	44.119
Z. armatum	5873012	4654988	3931910	1394663	35.47	2537247	64.5296
Z. asiaticum	13392296	10904563	8880385	4673931	52.63	4206454	47.3679
Z. bungeanum	6739492	5481300	4441196	2378045	53.55	2063151	46.4549
Z. caribaeum ssp. caribaeum	15052766	12238359	9319651	4544088	48.76	4775563	51.2419
Z. chalybeum 1 - Mhoro 6225	19092216	15977379	10887953	4403622	40.44	6484331	59.5551
Z. chalybeum 2 - Seegeler 2231	14374738	11758263	9863099	3892496	39.47	5970603	60.5348
Z. clava-herculis	3851028	3202253	2490111	976928	39.23	1513183	60.7677
Z. coco	8600110	7246260	5514822	3356179	60.86	2158643	39.1426
Z. coreanum	6122754	4957673	3591645	1571597	43.76	2020048	56.243
Z. dimorphophyllum	11825014	10060024	7689474	4939787	64.24	2749687	35.7591
Z. dipetalum	12113920	9802723	6980801	3899522	55.86	3081279	44.1393
Z. dissitum	9564388	7834342	6508488	3321490	51.03	3186998	48.9668
Z. echinocarpum	9505170	7844642	6321470	3481201	55.07	2840269	44.9305
Z. esquirolii	9705798	8104197	6500369	3720350	57.23	2780019	42.7671
Z. fagara ssp. culantrillo	11607998	9611301	7185145	3742716	52.09	3442429	47.9104
Z. fagara ssp. fagara	6877982	5575154	3250460	1362042	41.9	1888418	58.0969
Z. foliolosum	8316850	6886807	5632545	2936433	52.13	2696112	47.8667
Z. gilletii	9931620	8214036	6375920	3785005	59.36	2590915	40.6359
Z. hawaiiense	11661318	9446391	7482995	4023131	53.76	3459864	46.2364
Z. heterophyllum	24070974	20146517	11761495	6203511	52.74	5557984	47.2558
Z. holtzianum	7421046	6121524	4718636	2496653	52.91	2221983	47.0895
Z. kauaense	11420144	9379996	6377634	3501220	54.9	2876414	45.1016
Z. madagascariense	23135708	19205276	15323260	10040502	65.52	5282758	34.4754
Z. mayu	5953942	3318246	2773536	1086756	39.18	1686780	60.8169
Z. mollissimum	16363632	13442529	9104851	4113671	45.18	4991180	54.8189
Z. nadeaudii	8609802	7094105	5581137	2809019	50.33	2772118	49.6694
Z. nitidum	6186686	5057020	3836784	1803331	47	2033453	52.9989
Z. ovalifolium	14691464	11970615	10128353	3394674	33.52	6733679	66.4835
Z. ovatifoliolatum	8168916	6753124	5496222	2111087	38.41	3385135	61.5902
Z. oxyphyllum	9167378	7258558	5818090	2456230	42.22	3361860	57.7829
Z. paniculatum	21477970	17718122	15183618	6773913	44.61	8409705	55.3867
Z. pinnatum	19066652	15812541	12841345	6650979	51.79	6190366	48.2065
Z. poggei	9455000	7796639	5570301	1639453	29.43	3930848	70.568
Z. rhetsa	6231402	5015155	4108191	1770952	43.11	2337239	56.8922
Z. rhodoxylon	9145036	7447452	6000812	3277760	54.62	2723052	45.3781
Z. rhoifolium	17830838	15055738	11645052	6630851	56.94	5014201	43.0586
Z. sapindoides ssp. sapindoides	7761464	6177307	4956287	2452202	49.48	2504085	50.5234
Z. scandens	14819298	12308508	9552698	5514503	57.73	4038195	42.2728
Z. schinifolium	6676604	5188331	4256945	1483287	34.84	2773658	65.1561
Z. tragodes	20913782	17220330	9939558	4411050	44.38	5528508	55.6213
Z. veneficum	8479640	7029767	5260433	2523042	47.96	2737391	52.0374
Z. viride	7083068	5894927	4713907	2326681	49.36	2387226	50.6422
Z. zanthoxyloides	7696322	6570526	5303026	3493912	65.89	1809114	34.1147
mean	11343488	9311982	7.0452e+06	3.52032e+06	49.1048	3.52488e+06	50.8946
max	24070974	20146517	15323260	10040502	65.89	8409705	70.568
min	3851028	3202253	2490111	976928	29.43	1513183	34.1147
