## Supplemental Table S3 for "Target enrichment improves phylogenetic resolution in the genus *Zanthoxylum* (Rutaceae) and indicates both incomplete lineage sorting and hybridization events"

### Sheet: Supplemental data Tab. S3
Supplemental data Tab. S3. Contigs of assembled off-target reads considered as putative contamination due to best BLAST hits to non-spermatophyte genes and respective phylum of BLAST hit.
							n
Sample	Spermatophyta	Non-Spermatophyta	Embryophyta (non-Spermatophyte)	Fungi	Insecta	Rodentia	Hominidae	Bacteria	Other	putative contamination (%)
T. spec	6420	636	4	169	181	34	36	70	142	9.01361
Z. acuminatum ssp. juniperinum 1 - Ortiz 1735	6768	732	9	307	208	43	26	38	101	9.76
Z. acuminatum ssp. juniperinum 2 - Torees-Diaz 1033	8665	1267	11	518	309	89	57	83	200	12.7567
Z. ailanthoides	4746	716	4	258	258	25	19	33	119	13.1088
Z. americanum	4776	387	6	85	110	34	27	37	88	7.49564
Z. armatum	3370	2034	5	202	124	38	19	1516	130	37.6388
Z. asiaticum	7595	1437	7	585	330	75	57	60	323	15.9101
Z. bungeanum	3698	313	3	83	80	29	17	24	77	7.80354
Z. caribaeum ssp. caribaeum	6965	815	6	251	195	64	41	43	215	10.4756
Z. chalybeum 1 - Mhoro 6225	13687	5842	7	1262	3466	50	44	55	958	29.9145
Z. chalybeum 2 - Seegeler 2231	9462	5339	7	2760	1663	100	74	144	591	36.0719
Z. clava-herculis	3088	658	4	163	252	19	22	23	175	17.5654
Z. coco	6109	1347	5	698	202	57	37	191	157	18.066
Z. coreanum	3024	339	3	67	132	24	6	16	91	10.0803
Z. dimorphophyllum	6704	716	6	263	172	57	30	47	141	9.6496
Z. dipetalum	6159	428	2	77	104	49	26	35	135	6.49765
Z. dissitum	6053	1719	12	292	508	43	50	612	202	22.1179
Z. echinocarpum	5229	755	5	160	335	33	27	43	152	12.617
Z. esquirolii	6425	699	7	170	193	58	32	42	197	9.8119
Z. fagara ssp. culantrillo	5739	929	4	246	228	55	69	51	276	13.9322
Z. fagara ssp. fagara	2535	539	7	172	169	26	24	34	107	17.5342
Z. foliolosum	4017	920	6	400	164	35	43	43	229	18.6348
Z. gilletii	6162	505	8	134	137	41	27	31	127	7.57462
Z. hawaiiense	6159	1280	9	760	100	81	45	83	202	17.2066
Z. heterophyllum	15313	1584	10	303	795	90	68	79	239	9.37445
Z. holtzianum	4212	1117	7	232	715	28	17	37	81	20.9608
Z. kauaense	5127	374	4	84	78	42	13	36	117	6.79876
Z. madagascariense	9732	1404	9	530	411	90	55	104	205	12.6078
Z. mayu	2283	2752	4	2049	414	35	46	84	120	54.6574
Z. mollissimum	7785	3964	3	901	1526	57	49	71	1357	33.739
Z. nadeaudii	3807	1941	2	521	97	47	25	1098	151	33.7683
Z. nitidum	3985	398	6	109	111	33	15	28	96	9.08054
Z. ovalifolium	27899	4894	11	1002	2724	78	46	76	957	14.9239
Z. ovatifoliolatum	3637	454	6	147	156	25	18	21	81	11.0975
Z. oxyphyllum	4319	1069	5	360	220	45	41	220	178	19.8404
Z. paniculatum	30733	3219	22	989	1141	123	114	344	486	9.48103
Z. pinnatum	11749	2134	1	868	600	80	77	59	449	15.3713
Z. poggei	17299	4570	10	2103	1963	42	45	85	322	20.8972
Z. rhetsa	3746	594	3	187	180	17	19	28	160	13.6866
Z. rhodoxylon	4444	409	6	120	94	37	21	36	95	8.42778
Z. rhoifolium	11571	4837	7	2510	861	122	103	822	412	29.4795
Z. sapindoides ssp. sapindoides	3586	375	3	118	89	37	13	28	87	9.46731
Z. scandens	7897	1246	8	261	382	80	37	285	193	13.6279
Z. schinifolium	2722	660	1	283	123	27	28	55	143	19.5151
Z. tragodes	9366	2501	10	616	1167	42	47	67	552	21.0753
Z. veneficum	4979	543	7	207	114	23	20	23	149	9.83339
Z. viride	4825	2410	3	648	235	53	32	1254	185	33.3103
Z. zanthoxyloides	5804	736	12	245	246	39	27	27	140	11.2538
mean	7299.48	1552.85	6.39583	530.729	501.292	51.0625	38.1458	173.354	251.875	16.9482
max	30733	5842	22	2760	3466	123	114	1516	1357	54.6574
min	2283	313	1	67	78	17	6	16	77	6.49765
