## Supplemental Table S4 for "Target enrichment improves phylogenetic resolution in the genus *Zanthoxylum* (Rutaceae) and indicates both incomplete lineage sorting and hybridization events"

### Sheet: functions
Supplemental data Tab. S4. Annotation of 97 off-target pSCGs according to UniProt. Abbreviations: At = Arabidopsis thaliana, Glyma = Glycine max, MTR = Medicago truncatula, Os = Oryza sativa.
Genus	Species	Accession
Nucleus
AATPK	At5g57480	AAA-ATPase
AB8B	At3g30875	Putative ABC transporter B family member 8
AB9C	At3g60160	ABC transporter C family member 9
AK10B	At4g02940	RNA demethylase ALKBH10B
ARAD1	At2g35100	Probable arabinosyltransferase ARAD1
ATL11	At1g72200	RING-H2 finger protein ATL11
BAG5	At1g12060	BAG family molecular chaperone regulator 5
C78A5	At1g13710	Cytochrome P450 78A5
CAAT7	At3g10600	Cationic amino acid transporter 7
CALS5	At2g13680	Callose synthase 5
CD48C	At3g01610	Cell division control protein 48 homolog C
CDC73	At3g22590	Protein CDC73 homolog
CDKF1	At4g28980	Cyclin-dependent kinase F-1
CIGR1	Os07g0545800	Chitin-inducible gibberellin-responsive protein 1
CML40	At3g01830	Probable calcium-binding protein CML40
CN15C	MTR2g094860	Protein CNGC15c
CPSF	At5g23880	30-kDa cleavage and polyadenylation specificity factor 30
CPY28	At5g35100	Peptidyl-prolyl cis-trans isomerase CYP28, chloroplastic
CRS1	At5g16180	Chloroplastic group IIA intron splicing facilitator CRS1
CSE	At1g52760	Caffeoylshikimate esterase
CSN1	At3g61140	COP9 signalosome complex subunit 1
CUL3A	At1g26830	Cullin-3A
CXE11	At3g27320	Probable carboxylesterase 11
DRL29	At4g33300	Probable disease resistance protein
EF2	At1g56070	Elongation factor 2
FB253	At5g07610	F-box protein
FB336	At5g04010	Probable F-box protein
FBK69	At3g24760	F-box/kelch-repeat protein
FLA19	At3g46550	Fasciclin-like arabinogalactan protein 19
FTSI2	At3g16290	Probable inactive ATP-dependent zinc metalloprotease FTSHI 2
GALS3	At4g20170	Galactan beta-1,4-galactosyltransferase GALS3
GIL1	At5g58960	Protein GRAVITROPIC IN THE LIGHT 1
HDA8	At1g08460	Histone deacetylase 8
HHP2	At2g24150	Heptahelical transmembrane protein 2
HPR3	At1g12550	Glyoxylate/hydroxypyruvate reductase HPR3
HSFA3	At5g03720	Heat stress transcription factor A-3
ILVD	At3g23940	Dihydroxy-acid dehydratase
JJJ1	At2g24500	DNAJ protein JJJ1 homolog
KPK2	At3g08720	Serine/threonine-protein kinase AtPK2/AtPK19
LDL1	At1g62830	Lysine-specific histone demethylase 1 homolog 1
MAX2A	Glyma12g15360	F-box/LRR-repeat MAX2 homolog A
MED13	At1g55325	Mediator of RNA polymerase II transcription subunit 13
MIP3	At2g42700	Sec1 family domain-containing protein MIP3
MMT1	At5g49810	Methionine S-methyltransferase
MOT2	At1g80310	Molybdate transporter 2
NAP5	At1g71330	Probable non-intrinsic ABC protein 5
NPR1	At1g64280	BTB/POZ domain and ankyrin repeat-containing protein NPR1
ODPA3	At1g01090	Pyruvate dehydrogenase E1 component subunit alpha-3
OE64M	At5g09420	Outer envelope protein 64
P2C29	At2g35350	Protein phosphatase 2C 29
PBS1	At5g13160	Serine/threonine-protein kinase PBS1
PIN2	At5g57090	Auxin efflux carrier component 2
PINI	At5g57090	Auxin efflux carrier component 1
PMIR2	At5g26160	Protein PLASTID MOVEMENT IMPAIRED 1-RELATED 2
PP131	At1g79080	Pentatricopeptide repeat-containing protein
PP146	At2g03380	Pentatricopeptide repeat-containing protein
PP150	At2g13420	Pentatricopeptide repeat-containing protein
PP161	At2g17670	Pentatricopeptide repeat-containing protein
PP207	At3g02330	Pentatricopeptide repeat-containing protein
PP242	At3g18840	Putative pentatricopeptide repeat-containing protein
PP291	At3g61360	Pentatricopeptide repeat-containing protein
PP306	At4g11690	Pentatricopeptide repeat-containing protein
PP311	At4g14820	Pentatricopeptide repeat-containing protein
PP340	At4g28010	Pentatricopeptide repeat-containing protein
PP345	At4g32430	Pentatricopeptide repeat-containing protein
PP357	At4g39530	Pentatricopeptide repeat-containing protein
PP385	At5g15300	Pentatricopeptide repeat-containing protein
PP394	At5g19020	Pentatricopeptide repeat-containing protein
PPR18	At1g06710	Pentatricopeptide repeat-containing protein
PPR26	At1g09680	Putative pentatricopeptide repeat-containing protein
PPR50	At1g19290	Putative pentatricopeptide repeat-containing protein
PPR54	At1g20300	Pentatricopeptide repeat-containing protein
PPR59	At1g26500	Putative pentatricopeptide repeat-containing protein
PPR85	At1g59720	Pentatricopeptide repeat-containing protein
PSBO	At5g66570	Oxygen-evolving enhancer protein 1
PTA10	At3g48500	Protein PLASTID TRANSCRIPTIONALLY ACTIVE 10
PTR2	At2g02040	Protein NRT1/ PTR FAMILY 8.3
PUM4	At3g10360	Pumilio homolog 4
RER6	At3g56140	Protein RETICULATA-RELATED 6
RH24	At2g47330	DEAD-box ATP-dependent RNA helicase 24
RLP51	At4g18760	Receptor-like protein 51
RPOT3	At2g24120	DNA-directed RNA polymerase 3
SBP65	Glyma13G36780	Seed biotin-containing protein SBP65
SDG41	At1g43245	Protein set domain group 41
SEC5B	At1g21170	Exocyst complex component SEC5B
SLY1	At4g24210	SEC1 family transport protein SLY1
SM3L1	At5g05130	Putative SWI/SNF-related matrix-associated actin-dependent regulator of chromatin subfamily A member 3-like 1
TI22L	At3g23710	Protein TIC 22-like
WTF9	At2g39120	Protein WHAT'S THIS FACTOR 9
Chloroplast
CYF	AtCg00540	Cytochrome f
MATK	AtCg00040	Maturase K
NDHK	AtCg00430	NAD(P)H-quinone oxidoreductase subunit K
NU4C	AtCg01050	NAD(P)H-quinone oxidoreductase chain 4
Mitochondrium
CCMB	AtMg00110	Putative cytochrome c biogenesis ccmB-like
CCMFC	AtMg00180	Cytochrome c biogenesis CcmF C-terminal-like
M660	AtMg00660	Uncharacterized mitochondrial protein
RT03	AtMg00090	Ribosomal protein S3
